# Human brain glycoform co-regulation network and glycan modification alterations in Alzheimer’s disease

**DOI:** 10.1101/2023.11.13.566889

**Authors:** Qi Zhang, Cheng Ma, Lih-Shen Chin, Sheng Pan, Lian Li

## Abstract

Despite the importance of protein glycosylation to brain health, current knowledge of glycosylated proteoforms or glycoforms in human brain and their alterations in Alzheimer’s disease (AD) is limited. Here, we present a new paradigm of proteome-wide glycoform profiling study of human AD and control brains using intact glycopeptide-based quantitative glycoproteomics coupled with systems biology. Our study identified over 10,000 human brain N-glycoforms from nearly 1200 glycoproteins and uncovered disease signatures of altered glycoforms and glycan modifications, including reduced sialylation and N-glycan branching as well as elevated mannosylation and N-glycan truncation in AD. Network analyses revealed a higher-order organization of brain glycoproteome into networks of co-regulated glycoforms and glycans and discovered glycoform and glycan modules associated with AD clinical phenotype, amyloid-β accumulation, and tau pathology. Our findings provide novel insights and a rich resource of glycoform and glycan changes in AD and pave the way forward for developing glycosylation-based therapies and biomarkers for AD.
