## Supplementary material for "Human brain glycoform co-regulation network and glycan modification alterations in Alzheimer’s disease": Table S4

### Sheet: Table S4A
Table S4A. Quantitative analysis of N-glycan modification levels by glycan type in AD and controls
	CT		AD
Modification by N-glycan type	Mean	SD	Mean	SD	Fold change (AD/CT)	P value
Chitobiose core	0.0263692	0.0114596	0.0198782	0.00292178	0.753842	0.142871
Paucimannose	0.0245512	0.00990806	0.0198302	0.00365051	0.807707	0.226664
High mannose	0.486543	0.0319644	0.51113	0.0136929	1.05053	0.0653063
Complex/hybrid	0.0492955	0.00777002	0.0592436	0.0047673	1.2018	0.00804356
Fucosylated only	0.281263	0.0454544	0.299205	0.00952076	1.06379	0.292963
Sialylated only	0.0763516	0.00505045	0.0561476	0.00500212	0.735382	1.29354e-06
Sialofucosylated	0.109354	0.0186833	0.0723408	0.00889084	0.661527	0.000174168
Fucosylated total	0.390618	0.0314753	0.371546	0.0144399	0.951175	0.141612
Sialylated total	0.185706	0.0205037	0.128488	0.0114251	0.691892	7.38458e-06
Mono-antennary or hybrid (3 HexNAc)	0.082099	0.0252719	0.0526438	0.0112182	0.641224	0.00930675
Bi-antennary (4 HexNAc)	0.1128	0.0134902	0.126109	0.0171368	1.11799	0.106339
Tri-antennary or bisecting GlcNAc (5 HexNAc)	0.163076	0.0178353	0.186948	0.00678629	1.14639	0.00327566
Tetra-antennary (6 HexNAc)	0.0454214	0.00440746	0.0311787	0.00512974	0.686432	3.50821e-05
Highly branched and elongated (>6 HexNAc)	0.0133323	0.00212481	0.00882859	0.00258297	0.662193	0.00191774

### Sheet: Table S4B
Table S4B. Quantitative analysis of N-glycan modification levels by glycan composition in AD and controls
	CT		AD
N-glycan composition	Mean	SD	Mean	SD	Fold change (AD/CT)	P value
H5N2	0.207032	0.0109997	0.240948	0.0201876	1.16382	0.000939205
H3N5F1	0.10083	0.0132748	0.12734	0.00523466	1.26292	0.000121811
H6N2	0.0800033	0.0123184	0.0843408	0.00359619	1.05422	0.355271
H7N2	0.0545925	0.0047996	0.0580967	0.00508332	1.06419	0.178151
H9N2	0.0524315	0.00453192	0.0437997	0.00837629	0.835371	0.0225185
H8N2	0.0486377	0.0121356	0.0447669	0.00523694	0.920416	0.421388
H3N4F1	0.0362876	0.00504815	0.0478541	0.00693696	1.31874	0.00190054
H6N3F1S1	0.0204482	0.0137694	0.0108446	0.00659327	0.530343	0.0969073
H5N3S1	0.0199251	0.0135595	0.0106407	0.00613342	0.534038	0.0994383
H4N5F1	0.0194379	0.00408765	0.0211363	0.00368375	1.08738	0.39737
H4N4F1	0.0182119	0.00504195	0.0221544	0.00497826	1.21648	0.137856
H3N5	0.0170713	0.00238129	0.0208268	0.00203624	1.21999	0.00439762
H4N2	0.0158669	0.00469057	0.0215038	0.00329646	1.35526	0.0147214
H5N4F1S2	0.015858	0.0101511	0.0106504	0.00505133	0.67161	0.214912
H10N2	0.0153046	0.0127165	0.0103336	0.00370735	0.675195	0.306447
H3N3F1	0.0139431	0.00852416	0.0113811	0.0020125	0.816253	0.42191
H5N4F1	0.0129348	0.00227397	0.0130638	0.00172904	1.00997	0.900216
H4N3F1	0.0128412	0.00945119	0.00796789	0.00171813	0.620493	0.173274
H4N5S1	0.0115509	0.00308121	0.0141124	0.00339053	1.22176	0.136112
N2F1	0.010852	0.010543	0.00385773	0.00219923	0.355484	0.0875506
H1N2F1	0.01002	0.00939042	0.00276469	0.00187474	0.275916	0.0501619
N1F1	0.00781485	0.00171661	0.00519452	0.0011443	0.664699	0.00294223
H3N2F1	0.0068237	0.000742067	0.0070115	0.00211845	1.02752	0.816369
H3N6F1	0.00662594	0.00126597	0.00855656	0.0014271	1.29137	0.0125391
H5N4S2	0.00625963	0.00217556	0.00487189	0.00232993	0.778303	0.238486
H4N5F1S1	0.0060106	0.00145143	0.0066934	0.00141092	1.1136	0.356222
H4N3F1S1	0.00592607	0.00645682	0.00173193	0.00114234	0.292256	0.0919447
H7N6S4	0.00569855	0.000906777	0.0024917	0.000691581	0.437252	1.46532e-06
H5N4F1S1	0.00551891	0.00202358	0.00536279	0.0021702	0.971711	0.88382
H5N5F1S1	0.00535778	0.00144513	0.00439867	0.00164674	0.820988	0.23601
H7N6F1S3	0.00525241	0.00160772	0.00193659	0.000381823	0.368705	5.72704e-05
H5N4S1	0.00516864	0.00204708	0.00560482	0.00175175	1.08439	0.654053
H7N6F1S4	0.00497229	0.00135102	0.00188586	0.000613264	0.379275	3.97833e-05
H12N2	0.0048551	0.0063497	0.0021884	0.00356428	0.450742	0.317843
H6N5S3	0.00466815	0.000872863	0.00219498	0.000359928	0.470203	3.30735e-06
H6N6F1S2	0.00446488	0.00111056	0.00305954	0.000598839	0.685244	0.00708629
H4N6F1	0.0043221	0.000888895	0.00486549	0.00140206	1.12572	0.370231
N1	0.00428369	0.000631683	0.00595674	0.00127987	1.39056	0.00510243
H3N2	0.00403739	0.000656631	0.0049631	0.000791045	1.22928	0.0232602
H4N4F1S1	0.00371687	0.000878235	0.00360407	0.000586815	0.969652	0.767049
H4N2F1	0.00343359	0.00179311	0.00234163	0.000975266	0.681978	0.152496
H6N5F1S3	0.00342542	0.000710027	0.00190407	0.000854272	0.555866	0.00168676
N2	0.00341858	0.000553146	0.0048692	0.000711441	1.42433	0.000451205
H4N4S1	0.00321232	0.00324969	0.00361989	0.00145429	1.12688	0.750878
H5N6F1S1	0.00319593	0.000376287	0.00275927	0.000635325	0.863368	0.116587
H5N3F1	0.00318715	0.00089414	0.00284292	0.000518673	0.891993	0.362206
H5N4	0.0031214	0.000596987	0.00466191	0.000987579	1.49353	0.0020465
H5N6F1S2	0.00310815	0.000583973	0.00183041	0.000353078	0.588908	0.00011301
H6N6F1S3	0.00291348	0.000322367	0.00196324	0.00020285	0.673846	5.71411e-06
H7N6S3	0.00288596	0.00025769	0.00130276	0.000278536	0.451415	1.15894e-08
H3N4	0.00280869	0.000521141	0.00423901	0.00055855	1.50925	0.000113024
H3N5F1S1	0.00269904	0.000483358	0.00239248	0.00032202	0.886419	0.157652
H6N3F1	0.0024237	0.000545627	0.00216059	0.000361522	0.891444	0.274636
H5N5F1	0.00234727	0.000816623	0.00192169	0.000445295	0.818689	0.216556
H5N2F1	0.0023353	0.00121761	0.00137438	0.000427829	0.588525	0.0537398
H7N7F1S2	0.00216539	0.00215438	0.0023505	0.00251394	1.08549	0.876598
H7N6F1S2	0.00208109	0.000290024	0.00106037	0.000184836	0.509524	7.78435e-07
H9N8	0.00205396	0.000614892	0.00142757	0.000705903	0.695034	0.0792844
H11N2	0.00205059	0.00543276	0.00143615	0.00317046	0.700362	0.786367
H6N4S1	0.00196451	0.000891592	0.00130916	0.000479878	0.666408	0.0885177
H4N4	0.00192516	0.000634494	0.00289355	0.000428339	1.50302	0.00302857
H4N5S2	0.00188718	0.000805506	0.00158931	0.00102722	0.84216	0.529096
H4N6S1	0.00177106	0.000584059	0.00134557	0.00056832	0.759752	0.161871
H2N2	0.00168788	0.000243845	0.00240145	0.000303955	1.42276	0.00013976
H6N5S2	0.00166514	0.00097593	0.000731139	0.000323706	0.439085	0.0222688
H6N5F1S2	0.00157712	0.000480631	0.000968901	0.000473229	0.614349	0.023096
H6N4F1	0.00149315	0.000482363	0.00113257	0.000230169	0.758512	0.0770843
H6N3S1	0.00147445	0.000564652	0.00120559	0.000392984	0.817654	0.287623
H6N6S2	0.00146221	0.000269412	0.000727554	0.000112752	0.49757	5.21392e-06
H5N5S1	0.00142239	0.0010196	0.00140877	0.000590686	0.990422	0.974374
H4N3S1	0.00139614	0.000664062	0.00106179	0.000621357	0.760522	0.316038
H4N5	0.00131259	0.000588316	0.00134632	0.000153419	1.02569	0.877573
H5N5F1S2	0.00116413	0.000561501	0.000707997	0.000224974	0.608177	0.0511235
H1N2	0.00108425	0.000481366	0.00157082	0.000273143	1.44876	0.0261351
H4N6	0.00100305	0.000784712	0.000521695	0.000376889	0.520107	0.14014
H5N3	0.000999994	0.000275875	0.00195347	0.000906332	1.95348	0.0129367
H4N3	0.000998465	0.000344256	0.00107636	0.000157817	1.07801	0.569976
H5N6F1S3	0.000918687	0.000263047	0.000480975	0.00014908	0.523546	0.0010935
H2N2F1	0.000897961	0.000346473	0.00111866	0.000397631	1.24577	0.256291
H3N4S1	0.000889203	0.000533254	0.00026673	0.000237412	0.299966	0.00924918
H6N5F1S1	0.000830493	0.000400805	0.000547279	0.000277903	0.658981	0.122765
H5N6F1	0.00083039	0.000341136	0.000667575	0.000211712	0.80393	0.270609
H5N5S2	0.000817237	0.000558871	0.000727936	0.000472181	0.890728	0.735055
H3N6F1S2	0.000813535	0.000199342	0.000517612	0.000132738	0.636251	0.0035714
H7N7F1S3	0.000780199	0.000191893	0.000390071	0.000129217	0.499963	0.000299122
H8N6F1S1	0.000706548	0.000208944	0.000732881	0.000281308	1.03727	0.834745
H8N7F1S4	0.000690472	0.000218549	0.000197862	9.56954e-05	0.28656	4.29317e-05
H6N6F1S1	0.000668158	0.000244366	0.000558615	0.000283813	0.836052	0.421953
H3N6	0.000617991	0.000531812	0.000660356	0.000314171	1.06855	0.848967
H11N11S1	0.00059911	0.000296214	0.000107253	0.000160657	0.17902	0.00102376
H3N3	0.000567685	0.000209295	0.00142631	0.000441341	2.51251	0.000204903
H3N6F1S1	0.000559477	0.000219531	0.00115261	0.000960547	2.06015	0.110726
H7N7	0.000547376	0.000527405	0.00019063	0.000171732	0.348261	0.0903311
H3N9	0.00054296	0.000702638	8.93482e-05	3.86099e-05	0.164558	0.0896873
H9N8F1	0.000493805	0.000319923	0.000245548	0.000222303	0.497257	0.0930437
H6N5	0.000479426	0.000522262	0.000239007	0.000307661	0.498527	0.280797
H6N4F1S1	0.000478599	0.0001891	0.000187266	8.63481e-05	0.39128	0.00141277
H9N6F1S2	0.00045843	0.000304919	0.000276135	7.03589e-05	0.60235	0.121672
H6N6S1	0.000446123	0.000469723	0.00016509	0.000193574	0.370056	0.139998
H4N8	0.00043397	0.000702231	0.00034864	0.000653691	0.803373	0.805033
H7N6F1S1	0.00039638	0.000355412	0.000168564	0.000155531	0.425258	0.11895
H6N3	0.000391408	0.000162486	0.00051112	0.000345488	1.30585	0.390131
H6N7F1S4	0.000387866	0.000266043	1.04944e-06	2.4103e-06	0.00270569	0.00105653
H3N9F1	0.000381023	0.000572398	0.000395405	0.000448135	1.03775	0.956165
H7N6S2	0.000377255	0.000161889	0.00011262	0.000107777	0.298526	0.00177228
H6N4	0.000366826	0.000119019	0.000332617	0.00018374	0.906743	0.665256
H4N7F1	0.000355665	0.000614113	0.000179291	0.000383976	0.504099	0.502219
H7N4S1	0.000347526	0.000284152	0.000268417	0.000239168	0.772365	0.556508
H8N7F1S3	0.000343755	0.000109483	5.51067e-05	5.7029e-05	0.160308	1.16323e-05
H5N5	0.000337053	0.000336864	0.000331411	0.00021985	0.983261	0.968915
H8N8	0.000324408	0.000522621	7.64258e-05	0.000135879	0.235586	0.214966
H7N5F1	0.000314615	0.000348643	0.000367222	0.000605787	1.16721	0.834486
H7N4F1	0.000299687	0.000255936	6.46963e-05	0.000117499	0.215879	0.0333145
H7N5F1S2	0.000288687	0.000396249	2.15814e-05	2.63499e-05	0.0747573	0.0778925
H7N7F1S4	0.000273401	0.000201438	0.00010665	0.000100105	0.390087	0.0546613
H4N5F1S2	0.000261424	0.000198489	0.000356816	0.000246659	1.36489	0.408447
H6N7F1	0.000256204	0.000161946	0.000167775	0.000209063	0.654847	0.36029
H4N9	0.00025539	0.000441005	0.000132655	0.000226945	0.519421	0.495438
H6N5S1	0.000254155	0.000141459	0.000157263	0.000210273	0.618769	0.297805
H4N7	0.000220435	0.000493536	2.77452e-05	3.85266e-05	0.125866	0.289489
H8N7F1S2	0.00020781	0.000186722	1.91879e-05	3.52978e-05	0.0923339	0.0139728
H9N9F1	0.000190867	4.90571e-05	0.000131994	2.93278e-05	0.69155	0.0113369
H9N6	0.000180307	0.000467817	4.69259e-07	1.32726e-06	0.00260255	0.295272
H3N7F1	0.000170168	6.94423e-05	0.000183248	0.000128666	1.07686	0.803932
H6N6	0.000154839	0.000169396	0.000120972	0.000149238	0.781276	0.677791
H3N8F1	0.000152213	0.000297279	0.000106364	0.000273241	0.698785	0.752828
H3N8	0.00014521	0.000230096	0.000511291	0.00113987	3.52104	0.388288
H8N7F1	0.000144386	5.9091e-05	0.000116274	8.32629e-05	0.805302	0.449083
H8N7	0.000141147	9.54546e-05	4.39276e-05	5.02859e-05	0.311219	0.0231762
H7N8	0.000132071	0.000141732	5.00809e-05	7.23404e-05	0.379197	0.167084
H10N6F1S1	0.000128187	0.000102987	8.9256e-05	8.99955e-05	0.696293	0.43421
H7N5F1S1	0.000110335	6.65856e-05	0.000164406	0.000175673	1.49006	0.42924
H3N7	0.000105676	7.59653e-05	0.00025898	0.000435943	2.45069	0.343777
H6N6F1	9.48147e-05	6.37012e-05	0.000189838	0.000186833	2.0022	0.194842
H8N7F1S1	8.92523e-05	5.9589e-05	0.000180487	0.000209882	2.02221	0.256604
H10N9F1S4	8.31074e-05	0.000124529	1.4932e-06	2.31843e-06	0.0179672	0.0850189
H8N7S1	7.88913e-05	8.93517e-05	6.99607e-05	7.39209e-05	0.886798	0.830712
H6N8	7.84385e-05	0.000114881	3.38333e-05	3.32912e-05	0.431335	0.309378
H6N9F1	7.81151e-05	0.000103296	3.3259e-05	5.93951e-05	0.425769	0.305
H6N5F1	7.78223e-05	5.74258e-05	5.94338e-05	4.71923e-05	0.763712	0.495558
H4N9F1	7.70349e-05	9.31449e-05	4.86807e-05	5.94149e-05	0.631931	0.479863
H8N6S1	7.56593e-05	7.62151e-05	1.65472e-05	1.57332e-05	0.218707	0.0496635
H7N5	7.4033e-05	7.19431e-05	5.41504e-05	7.41797e-05	0.731436	0.594861
H7N6	6.92522e-05	0.000176774	1.87254e-05	1.93968e-05	0.270395	0.43505
H5N6	6.45901e-05	5.33846e-05	0.000107852	0.000122271	1.66978	0.374601
H10N9F1	5.86134e-05	7.59601e-05	4.21711e-06	9.8752e-06	0.0719479	0.064274
H6N9	5.57309e-05	9.59089e-05	3.70296e-05	5.02392e-05	0.664436	0.632727
H7N4	5.45193e-05	4.60089e-05	0.000188669	0.000179371	3.46058	0.0596881
H7N6S1	5.42151e-05	5.95701e-05	3.77389e-05	3.23742e-05	0.696096	0.503089
H7N10	5.03238e-05	0.000105159	0.000107321	8.60698e-05	2.13262	0.255228
H5N8F1	3.56705e-05	4.03886e-05	4.42982e-05	7.20367e-05	1.24187	0.771962
H7N6F1	3.46548e-05	2.68501e-05	1.81208e-05	2.35464e-05	0.522893	0.211446
H10N10F1	3.42619e-05	8.29589e-05	2.62966e-07	7.43782e-07	0.00767519	0.265795
H9N5F1	3.27188e-05	4.3566e-05	4.64694e-05	5.63739e-05	1.42027	0.593733
H7N7F1	3.08073e-05	3.38493e-05	2.77937e-05	2.73858e-05	0.902181	0.847609
H8N5F1	2.91144e-05	4.22955e-05	9.86792e-06	1.56286e-05	0.338936	0.247323
H6N7	2.5746e-05	2.43652e-05	4.53979e-05	6.118e-05	1.7633	0.41283
H8N8F1	1.99103e-05	4.07893e-05	3.92645e-05	7.93922e-05	1.97207	0.54951
H5N8	1.61251e-05	2.07897e-05	0.000197729	0.000477856	12.2622	0.30103
H8N5	1.54829e-05	2.81035e-05	2.50242e-05	4.74041e-05	1.61625	0.631929
H9N8F1S4	1.54638e-05	2.87578e-05	1.40412e-05	2.43453e-05	0.908003	0.91647
H9N8F1S3	8.28007e-06	9.6905e-06	1.58206e-05	3.13212e-05	1.91069	0.525891
H11N6F1	7.00739e-06	1.05918e-05	1.71499e-05	4.33783e-05	2.4474	0.530959
H10N9	1.64055e-06	4.64017e-06	1.68144e-05	2.6813e-05	10.2492	0.137071

### Sheet: Table S4C
Table S4C. Identified glycan compositions with altered N-glycan modification levels in AD brain
	CT		AD
N-glycan composition	Mean	SD	Mean	SD	Fold change (AD/CT)	P value
H1N2	0.00108425	0.000481366	0.00157082	0.000273143	1.44876	0.0261351
H3N2	0.00403739	0.000656631	0.0049631	0.000791045	1.22928	0.0232602
H4N2	0.0158669	0.00469057	0.0215038	0.00329646	1.35526	0.0147214
H2N2	0.00168788	0.000243845	0.00240145	0.000303955	1.42276	0.00013976
H5N3	0.000999994	0.000275875	0.00195347	0.000906332	1.95348	0.0129367
H3N6F1	0.00662594	0.00126597	0.00855656	0.0014271	1.29137	0.0125391
H5N4	0.0031214	0.000596987	0.00466191	0.000987579	1.49353	0.0020465
N2	0.00341858	0.000553146	0.0048692	0.000711441	1.42433	0.000451205
N1	0.00428369	0.000631683	0.00595674	0.00127987	1.39056	0.00510243
H3N4F1	0.0362876	0.00504815	0.0478541	0.00693696	1.31874	0.00190054
H3N5	0.0170713	0.00238129	0.0208268	0.00203624	1.21999	0.00439762
H5N2	0.207032	0.0109997	0.240948	0.0201876	1.16382	0.000939205
H3N4	0.00280869	0.000521141	0.00423901	0.00055855	1.50925	0.000113024
H4N4	0.00192516	0.000634494	0.00289355	0.000428339	1.50302	0.00302857
H3N5F1	0.10083	0.0132748	0.12734	0.00523466	1.26292	0.000121811
H3N3	0.000567685	0.000209295	0.00142631	0.000441341	2.51251	0.000204903
H9N9F1	0.000190867	4.90571e-05	0.000131994	2.93278e-05	0.69155	0.0113369
H8N7	0.000141147	9.54546e-05	4.39276e-05	5.02859e-05	0.311219	0.0231762
H7N6S2	0.000377255	0.000161889	0.00011262	0.000107777	0.298526	0.00177228
H7N4F1	0.000299687	0.000255936	6.46963e-05	0.000117499	0.215879	0.0333145
N1F1	0.00781485	0.00171661	0.00519452	0.0011443	0.664699	0.00294223
H8N7F1S2	0.00020781	0.000186722	1.91879e-05	3.52978e-05	0.0923339	0.0139728
H3N4S1	0.000889203	0.000533254	0.00026673	0.000237412	0.299966	0.00924918
H3N6F1S2	0.000813535	0.000199342	0.000517612	0.000132738	0.636251	0.0035714
H8N6S1	7.56593e-05	7.62151e-05	1.65472e-05	1.57332e-05	0.218707	0.0496635
H11N11S1	0.00059911	0.000296214	0.000107253	0.000160657	0.17902	0.00102376
H6N7F1S4	0.000387866	0.000266043	1.04944e-06	2.4103e-06	0.00270569	0.00105653
H9N2	0.0524315	0.00453192	0.0437997	0.00837629	0.835371	0.0225185
H6N6F1S2	0.00446488	0.00111056	0.00305954	0.000598839	0.685244	0.00708629
H5N6F1S2	0.00310815	0.000583973	0.00183041	0.000353078	0.588908	0.00011301
H6N5F1S3	0.00342542	0.000710027	0.00190407	0.000854272	0.555866	0.00168676
H6N5F1S2	0.00157712	0.000480631	0.000968901	0.000473229	0.614349	0.023096
H5N6F1S3	0.000918687	0.000263047	0.000480975	0.00014908	0.523546	0.0010935
H6N5S2	0.00166514	0.00097593	0.000731139	0.000323706	0.439085	0.0222688
H6N4F1S1	0.000478599	0.0001891	0.000187266	8.63481e-05	0.39128	0.00141277
H7N6F1S2	0.00208109	0.000290024	0.00106037	0.000184836	0.509524	7.78435e-07
H6N6S2	0.00146221	0.000269412	0.000727554	0.000112752	0.49757	5.21392e-06
H8N7F1S3	0.000343755	0.000109483	5.51067e-05	5.7029e-05	0.160308	1.16323e-05
H6N5S3	0.00466815	0.000872863	0.00219498	0.000359928	0.470203	3.30735e-06
H6N6F1S3	0.00291348	0.000322367	0.00196324	0.00020285	0.673846	5.71411e-06
H7N6S4	0.00569855	0.000906777	0.0024917	0.000691581	0.437252	1.46532e-06
H7N7F1S3	0.000780199	0.000191893	0.000390071	0.000129217	0.499963	0.000299122
H7N6F1S3	0.00525241	0.00160772	0.00193659	0.000381823	0.368705	5.72704e-05
H7N6F1S4	0.00497229	0.00135102	0.00188586	0.000613264	0.379275	3.97833e-05
H7N6S3	0.00288596	0.00025769	0.00130276	0.000278536	0.451415	1.15894e-08
H8N7F1S4	0.000690472	0.000218549	0.000197862	9.56954e-05	0.28656	4.29317e-05
