## Supplementary material for "Human brain glycoform co-regulation network and glycan modification alterations in Alzheimer’s disease": Table S8

### Sheet: Sheet1
Table S8. Glycan modification co-regulation network analysis
Module ID	Colors	N-Glycan	kME_GNM8	kME_GNM4	kME_GNM3	kME_GNM1	kME_GNM7	kME_GNM5	kME_GNM2	kME_GNM6	kME_GNM0
GNM1	turquoise	N1F1	0.22893	0.315378	0.486064	0.763662	-0.129325	-0.146834	-0.70877	-0.302756	0.231711
GNM1	turquoise	N2F1	-0.193708	-0.118792	0.107831	0.372504	0.275271	-0.049692	-0.257504	-0.222367	0.583554
GNM1	turquoise	H1N2F1	-0.197483	-0.208755	0.0580733	0.464232	0.199828	0.131432	-0.2415	-0.101425	0.496035
GNM1	turquoise	H3N4S1	-0.05742	0.187756	0.509473	0.677988	0.204598	0.264257	-0.386874	-0.359292	0.18344
GNM1	turquoise	H3N6F1S2	0.0364178	0.269142	0.248692	0.613308	-0.0423507	-0.0184964	-0.522376	-0.0713461	-0.00607773
GNM1	turquoise	H3N8	0.135852	-0.0244186	0.163896	0.303417	-0.131489	0.094173	-0.285967	-0.148313	0.297488
GNM1	turquoise	H3N9	-0.334726	-0.429461	0.35916	0.465529	0.26464	0.403276	-0.136431	-0.0844499	0.650001
GNM1	turquoise	H4N2F1	-0.0525919	0.029021	0.431189	0.515131	0.277069	-0.086035	-0.368245	0.0300917	0.568541
GNM1	turquoise	H4N3S1	0.497645	-0.0549602	0.136705	0.376875	0.310404	0.0035471	-0.328582	-0.215878	0.468357
GNM1	turquoise	H4N6S1	-0.183431	-0.0293891	0.633286	0.570462	0.194989	0.470373	-0.294939	-0.146208	0.199069
GNM1	turquoise	H4N7F1	0.268635	0.082626	0.191186	0.515649	0.0365088	0.0380271	-0.406814	-0.585114	0.358753
GNM1	turquoise	H4N9	-0.000232429	0.240302	0.115071	0.764641	-0.0123024	-0.151131	-0.752471	-0.105499	0.404219
GNM1	turquoise	H4N9F1	-0.0296052	-0.330758	0.294589	0.317628	0.174406	0.447077	-0.14578	-0.234031	0.22291
GNM1	turquoise	H5N2F1	0.0314419	0.167451	0.384993	0.500841	-0.128961	0.174849	-0.510293	-0.052011	0.137818
GNM1	turquoise	H5N4S2	0.053668	-0.354744	0.461509	0.490903	0.347195	0.532714	-0.171016	-0.14997	-0.126201
GNM1	turquoise	H5N6F1S2	-0.111013	0.117355	0.640659	0.940906	0.114539	0.203772	-0.679222	-0.179666	0.250646
GNM1	turquoise	H5N6F1S3	0.0536597	-0.00323133	0.701607	0.877825	0.25664	0.298446	-0.509114	-0.23948	0.207916
GNM1	turquoise	H6N4F1S1	0.0773033	0.093668	0.621852	0.788228	-0.0728496	0.265397	-0.643723	-0.138778	-0.127734
GNM1	turquoise	H6N4S1	-0.0392529	0.114127	0.465609	0.475652	-0.0405146	0.330581	-0.333083	-0.050668	-0.0460005
GNM1	turquoise	H6N5F1	-0.141011	-0.215559	0.36452	0.42396	0.620883	0.39866	0.00946778	-0.243806	0.00300252
GNM1	turquoise	H6N5F1S2	-0.0906604	0.0363651	0.721737	0.747616	0.143548	0.105334	-0.442895	0.100388	-0.0511577
GNM1	turquoise	H6N5F1S3	-0.190532	0.148614	0.507646	0.725618	-0.0811345	0.132398	-0.626372	0.0368188	-0.156827
GNM1	turquoise	H6N5S1	0.292012	0.0246806	0.407773	0.620444	0.117989	0.176428	-0.386586	-0.231031	0.130548
GNM1	turquoise	H6N5S2	-0.0792599	-0.14151	0.685167	0.803669	0.249693	0.46721	-0.471181	-0.000576868	0.0281779
GNM1	turquoise	H6N5S3	0.120155	0.34838	0.445114	0.924968	-0.0170542	-0.108995	-0.864233	-0.17112	0.226866
GNM1	turquoise	H6N6F1S2	-0.156946	-0.0790815	0.799923	0.860195	0.337165	0.37466	-0.489888	-0.0791473	0.22018
GNM1	turquoise	H6N6F1S3	0.0423507	0.297731	0.431779	0.899044	0.071764	-0.0236385	-0.72026	-0.254506	0.316996
GNM1	turquoise	H6N6S2	0.0709516	0.291792	0.435337	0.890933	0.0392386	0.0393592	-0.710171	-0.184944	0.0176259
GNM1	turquoise	H6N7F1	0.257556	0.281755	0.628154	0.579117	0.155007	0.150624	-0.473705	-0.0232692	0.0239284
GNM1	turquoise	H6N7F1S4	0.200049	0.65701	0.149625	0.459724	-0.243211	-0.280055	-0.615148	-0.104805	-0.354443
GNM1	turquoise	H6N8	0.0714331	0.401208	0.321921	0.435941	-0.271699	-0.0281482	-0.450581	-0.43419	0.0135396
GNM1	turquoise	H6N9F1	0.0188524	0.0668036	0.157725	0.397328	0.301997	-0.241135	-0.186463	0.0633912	0.196612
GNM1	turquoise	H7N5F1S2	0.0977041	0.0148574	0.295806	0.661386	-0.0475028	0.174728	-0.54079	-0.255705	0.2611
GNM1	turquoise	H7N6F1S1	0.10276	0.0770323	0.295106	0.384397	-0.199997	0.178006	-0.266392	-0.50507	-0.0516619
GNM1	turquoise	H7N6F1S2	0.135573	0.372048	0.498112	0.923516	-0.0800353	-0.0479779	-0.866608	-0.134006	0.236179
GNM1	turquoise	H7N6F1S3	0.186517	0.493796	0.238256	0.860783	-0.0484336	-0.262563	-0.867594	-0.204852	0.261842
GNM1	turquoise	H7N6F1S4	0.0131081	0.297185	0.25224	0.893466	0.0521019	-0.135259	-0.774623	-0.070267	0.318525
GNM1	turquoise	H7N6S2	0.0433554	0.511	0.462694	0.602906	-0.271232	-0.110345	-0.673948	0.00325861	0.0487966
GNM1	turquoise	H7N6S3	0.00746017	0.343559	0.356628	0.929852	-0.0427355	-0.0798655	-0.879225	-0.0666969	0.275419
GNM1	turquoise	H7N6S4	0.0970834	0.295142	0.376896	0.92018	0.0841277	-0.00751375	-0.811956	-0.225465	0.424377
GNM1	turquoise	H7N7F1	0.394286	0.185854	0.164273	0.448388	0.117089	-0.178355	-0.467644	0.339503	-0.0100905
GNM1	turquoise	H7N7F1S3	0.115777	0.104178	0.377738	0.924155	0.219649	0.0347126	-0.683435	-0.0910213	0.380304
GNM1	turquoise	H7N7F1S4	0.0538065	-0.0719482	0.660212	0.780359	0.45249	0.345889	-0.376656	-0.0768016	0.460637
GNM1	turquoise	H8N7	0.277231	0.241589	0.104329	0.467246	0.140136	-0.192026	-0.467502	0.116386	0.0545459
GNM1	turquoise	H8N7F1S3	0.0390246	0.237571	0.420517	0.94493	0.0631184	0.0170718	-0.799041	-0.202956	0.222937
GNM1	turquoise	H8N7F1S4	0.0686942	0.239593	0.231987	0.893817	0.159925	-0.0943601	-0.74166	-0.0452766	0.237514
GNM1	turquoise	H9N2	-0.101827	-0.137174	0.598121	0.792538	0.325221	0.281003	-0.551171	0.148194	0.325685
GNM1	turquoise	H9N8	-0.116967	0.0154973	0.455252	0.609697	0.217963	0.221041	-0.43723	0.260732	0.320644
GNM1	turquoise	H9N8F1	-0.182435	0.120222	0.221517	0.548462	0.0248564	-0.0715892	-0.53255	0.411181	0.323445
GNM1	turquoise	H10N10F1	0.369759	0.446894	0.429697	0.741415	0.0210128	-0.171142	-0.791739	-0.0622112	0.319633
GNM1	turquoise	H10N9F1S4	0.10119	0.391044	0.234518	0.505945	-0.11198	-0.126542	-0.49799	0.204952	0.043751
GNM1	turquoise	H11N11S1	0.157059	0.500308	0.491981	0.674375	-0.0446982	0.0029278	-0.587626	-0.115039	0.036023
GNM2	blue	N1	-0.227885	-0.241854	-0.362541	-0.699367	-0.0935291	-0.0957959	0.765411	0.154449	-0.252835
GNM2	blue	N2	-0.18744	-0.302607	-0.435445	-0.779509	-0.103996	0.0822665	0.666057	-0.00347212	-0.114047
GNM2	blue	H1N2	0.0658966	-0.335915	-0.0711635	-0.528436	0.212597	0.128622	0.685714	0.169787	-0.329414
GNM2	blue	H2N2	-0.146442	-0.699552	-0.138087	-0.629086	0.338374	0.281574	0.845084	0.0977096	-0.122727
GNM2	blue	H3N2	0.242564	-0.253817	0.263965	-0.485017	0.109051	0.304393	0.534382	-0.0921696	-0.200013
GNM2	blue	H3N3	-0.221923	-0.46316	-0.354867	-0.684012	0.404694	0.225589	0.855665	0.179266	-0.187789
GNM2	blue	H3N4	-0.32631	-0.538341	-0.469121	-0.749918	0.322465	0.0966386	0.857924	0.0930956	-0.0174529
GNM2	blue	H3N4F1	-0.0748515	-0.611668	-0.321825	-0.606048	0.24849	0.269117	0.775668	-0.037406	-0.276952
GNM2	blue	H3N5	-0.418861	-0.474583	-0.438474	-0.56039	0.430836	0.196888	0.76784	-0.0150125	0.116924
GNM2	blue	H3N5F1	-0.349166	-0.639876	-0.409661	-0.705	0.356152	0.227783	0.824931	0.266711	-0.0473896
GNM2	blue	H3N6	-0.0257356	-0.0794266	0.237946	-0.103653	0.51679	0.225206	0.443694	0.0384887	-0.124536
GNM2	blue	H3N6F1	-0.000599274	-0.586595	0.0541629	-0.46842	0.479196	0.38685	0.776775	0.152208	-0.263935
GNM2	blue	H3N6F1S1	-0.182348	-0.367443	-0.0398432	-0.228797	0.199377	0.205907	0.445986	-0.00416211	0.123917
GNM2	blue	H4N2	-0.331776	-0.470354	0.101668	-0.471597	0.252066	0.349793	0.598426	0.346454	-0.343367
GNM2	blue	H4N3	-0.462745	-0.406302	-0.388107	-0.329123	0.364517	0.209093	0.575352	0.264994	0.0636785
GNM2	blue	H4N4	-0.410661	-0.483814	-0.391301	-0.589261	0.4011	0.214696	0.810547	0.0732495	-0.00513173
GNM2	blue	H4N5S1	-0.574716	-0.720494	-0.0151981	-0.137172	0.521207	0.301622	0.562799	0.393277	0.0597964
GNM2	blue	H4N8	-0.270643	-0.0627682	-0.226568	-0.488728	-0.383314	-5.9198e-05	0.419138	0.235165	-0.21561
GNM2	blue	H5N2	-0.221301	-0.302658	-0.471262	-0.771685	0.0692442	0.0381964	0.818847	-0.0339314	-0.0546761
GNM2	blue	H5N3	-0.204045	-0.576383	-0.136587	-0.720729	0.204828	0.264406	0.831424	0.00414199	-0.0808228
GNM2	blue	H5N4	-0.299729	-0.693861	0.0542369	-0.563736	0.38207	0.500523	0.894314	0.222061	-0.265946
GNM2	blue	H6N2	0.141533	-0.068908	-0.681582	-0.865451	-0.2146	-0.233992	0.599929	-0.0374194	-0.248368
GNM2	blue	H7N2	0.203888	-0.113158	0.169314	-0.252028	0.2696	0.257281	0.331504	-0.117135	-0.121294
GNM2	blue	H7N4	0.0357017	-0.197427	-0.255977	-0.551919	0.108426	-0.0811668	0.630234	-0.0386562	0.154708
GNM2	blue	H11N6F1	-0.0142434	-0.032498	-0.30997	-0.50255	-0.226893	0.00542983	0.484798	-0.16115	-0.323639
GNM3	brown	H3N7	0.355721	-0.246605	0.57531	0.225763	0.152517	0.255804	-0.0444055	-0.00931828	0.124128
GNM3	brown	H3N5F1S1	-0.115032	0.0546796	0.797118	0.536856	0.169758	0.328745	-0.276121	-0.111408	0.0790718
GNM3	brown	H4N4F1S1	-0.0176007	0.0603568	0.584602	0.0894732	-0.193603	0.190951	-0.0454803	-0.138149	-0.381557
GNM3	brown	H4N5S2	0.0946468	-0.0948754	0.790587	0.420931	0.300084	0.296826	-0.127539	-0.131311	0.0241423
GNM3	brown	H4N6	-0.0100986	0.200471	0.479581	0.364863	-0.183734	0.194733	-0.453232	0.288803	-0.00763691
GNM3	brown	H4N6F1	0.147022	-0.337207	0.355159	0.0928264	0.262462	0.316828	0.172449	-0.134519	0.075604
GNM3	brown	H5N3F1	-0.0744643	-0.360408	0.834158	0.483971	0.365374	0.507415	-0.132689	-0.111201	-0.0217037
GNM3	brown	H5N4F1S1	0.0591723	-0.00389982	0.520656	0.138604	-0.237638	0.472906	-0.13194	-0.0960154	-0.412664
GNM3	brown	H5N5F1	-0.0560029	-0.351188	0.718675	0.581189	0.422709	0.664508	-0.258921	-0.299676	0.310986
GNM3	brown	H5N5F1S1	0.18593	-0.137075	0.792746	0.52996	0.262447	0.394559	-0.352433	-0.0665242	-0.0469082
GNM3	brown	H5N5F1S2	-0.00397156	-0.197497	0.792015	0.729241	0.13946	0.527767	-0.503877	-0.166434	0.184949
GNM3	brown	H5N5S1	-0.0362555	-0.021801	0.543605	-0.00211058	0.0444292	0.134834	0.0577982	0.481182	-0.192514
GNM3	brown	H5N6F1S1	0.270684	0.0614857	0.862743	0.489715	0.214858	0.33502	-0.280463	-0.10906	-0.392149
GNM3	brown	H6N3F1	0.0130184	-0.148535	0.921493	0.462629	0.216877	0.676853	-0.129329	-0.0946206	-0.12395
GNM3	brown	H6N3S1	0.103956	0.20201	0.532417	0.269567	-0.28427	0.320822	-0.200514	-0.159165	-0.0543371
GNM3	brown	H6N4F1	0.0478179	-0.239203	0.739988	0.64474	0.324572	0.51381	-0.249051	-0.0359043	0.173095
GNM3	brown	H6N5	0.300299	0.0556799	0.5506	0.177979	-0.0718605	0.150857	-0.238346	0.252417	-0.348918
GNM3	brown	H6N5F1S1	0.385991	0.157117	0.616201	0.38085	-0.0185206	0.13088	-0.342741	-0.512546	-0.208748
GNM3	brown	H6N6F1S1	-0.221811	-0.281317	0.818295	0.465463	0.124151	0.525227	-0.127493	0.139633	0.0476752
GNM3	brown	H7N4F1	-0.178309	0.178795	0.329118	0.0858308	-0.236895	0.0961962	0.0396483	-0.176538	-0.224529
GNM3	brown	H7N4S1	-0.189224	-0.273052	0.331278	0.256926	0.169459	0.351025	-0.0412639	0.255098	0.298039
GNM3	brown	H8N8	0.168194	0.216255	0.509459	0.374398	-0.314341	0.0404935	-0.527194	0.31774	0.0839967
GNM4	yellow	H5N3S1	0.316073	0.940908	-0.242346	0.0999662	-0.694565	-0.683681	-0.560063	-0.0792866	-0.0818571
GNM4	yellow	H6N3F1S1	0.404163	0.938339	-0.228339	0.104774	-0.663894	-0.695093	-0.563415	-0.0711938	-0.052513
GNM4	yellow	H7N5F1	0.137144	0.552629	-0.180961	0.328244	-0.210442	-0.446916	-0.537632	0.275863	0.0971177
GNM4	yellow	H8N6S1	0.33212	0.575735	0.38238	0.462054	-0.194431	-0.164281	-0.524966	-0.267766	0.301074
GNM4	yellow	H9N6F1S2	0.276399	0.825247	-0.0398819	0.0680599	-0.480988	-0.466618	-0.416849	-0.383013	-0.12575
GNM4	yellow	H9N9F1	0.376512	0.889038	0.154612	0.356935	-0.358253	-0.387391	-0.653554	-0.201857	-0.0435089
GNM4	yellow	H12N2	0.213457	0.554636	-0.121081	0.189839	-0.174019	-0.304241	-0.396422	0.149689	-0.16685
GNM5	green	H3N9F1	0.0718212	-0.524397	0.199536	0.124373	0.245824	0.52019	0.0852755	-0.445529	-0.108739
GNM5	green	H4N4F1	-0.224639	-0.602083	0.079995	-0.213117	0.178872	0.704324	0.433413	-0.1571	-0.150915
GNM5	green	H4N5F1	-0.241912	-0.473597	0.373766	0.00402724	0.41937	0.773593	0.337487	-0.368608	-0.0448417
GNM5	green	H4N5F1S1	-0.291682	-0.498963	0.658661	0.0543746	0.377519	0.741536	0.280839	0.151714	0.0403571
GNM5	green	H5N4F1	-0.38712	-0.567831	0.49366	0.263592	0.214997	0.898369	0.111161	-0.0911299	-0.0594056
GNM5	green	H5N4S1	-0.291427	-0.560549	0.508575	0.121813	0.258668	0.833479	0.273139	-0.0383951	-0.345016
GNM5	green	H5N6F1	-0.0515821	-0.100242	0.614272	0.33949	0.206557	0.573921	-0.0876321	-0.127736	-0.184537
GNM6	red	H5N5S2	-0.31343	-0.292988	0.290788	0.254576	0.29084	0.295709	0.035993	0.745544	-0.0287917
GNM6	red	H6N7	0.065317	0.229484	-0.0169522	-0.0187461	-0.0658614	-0.303106	-0.0111693	0.647598	-0.0977961
GNM6	red	H6N9	0.149939	0.277597	-0.353846	-0.156121	-0.338388	-0.532663	-0.0649435	0.483274	-0.218273
GNM6	red	H7N10	-0.073867	-0.106716	-0.137876	-0.389568	-0.152706	-0.212278	0.248994	0.725789	-0.213614
GNM6	red	H7N6	0.123278	0.308763	-0.168761	-0.207686	-0.152219	-0.190312	0.174071	0.363515	-0.322219
GNM6	red	H9N8F1S4	-0.634727	-0.309321	0.100771	-0.0177413	0.223575	0.0891216	0.242573	0.679031	0.153645
GNM7	black	H3N3F1	-0.198445	-0.640905	0.0824008	-0.0308426	0.440588	0.344792	0.300359	-0.0449121	0.353262
GNM7	black	H4N4S1	-0.36951	-0.652077	0.178215	0.0830776	0.776828	0.434973	0.409623	0.207513	0.210899
GNM7	black	H4N5	-0.208926	-0.619025	0.117814	0.217151	0.832165	0.489592	0.248563	-0.0628699	0.523891
GNM7	black	H5N5	-0.274459	-0.57177	0.178606	0.0657526	0.618302	0.31972	0.382071	0.239314	0.100061
GNM7	black	H6N6	0.311172	-0.202171	0.143082	0.203418	0.653757	-0.155027	-0.024971	-0.100077	0.181986
GNM7	black	H7N5	-0.134558	-0.373278	0.0560512	0.30488	0.884517	0.160736	0.164317	0.173335	0.301593
GNM8	pink	H3N8F1	0.501162	0.317512	0.263543	0.166731	-0.456286	-0.0878895	-0.338053	0.0789171	-0.208639
GNM8	pink	H7N8	0.898993	0.457123	0.140305	0.0309985	-0.0842815	-0.180815	-0.316081	-0.525719	-0.136845
GNM8	pink	H5N4F1S2	0.645254	0.305425	-0.250195	-0.0274774	-0.367425	-0.452713	-0.207409	-0.153357	-0.158127
GNM8	pink	H8N8F1	0.703779	0.524901	-5.09374e-05	0.018402	-0.365474	-0.333821	-0.310486	-0.0955345	-0.228677
GNM8	pink	H9N5F1	0.485776	0.0590231	-0.149601	0.012121	-0.120077	-0.0884401	-0.108819	-0.101046	-0.140587
GNM0	grey	H3N2F1	-0.0408264	0.352335	-0.12271	-0.197839	-0.634956	-0.188037	-0.00371549	-0.154531	-0.0408796
GNM0	grey	H3N7F1	0.384314	0.155996	0.276352	-0.194603	-0.253908	0.0307234	0.0547135	-0.015453	-0.577368
GNM0	grey	H4N3F1	0.0599075	-0.305322	-0.0164517	0.0457249	0.207767	-0.0811146	0.0912536	-0.19761	0.28752
GNM0	grey	H4N3F1S1	0.332592	0.512272	0.136199	0.199861	-0.22274	-0.431644	-0.442992	0.177428	-0.208824
GNM0	grey	H4N5F1S2	0.0847357	0.044738	0.410691	-0.173558	-0.11357	0.332996	0.168057	-0.12338	-0.641076
GNM0	grey	H4N7	0.190706	-0.133397	0.230578	0.237547	0.347944	0.0108805	0.0616602	0.161101	-0.070402
GNM0	grey	H5N6	-0.310956	-0.215251	0.420049	0.150692	0.225296	0.125743	0.13273	0.358965	0.169392
GNM0	grey	H5N8	0.26057	-0.164094	0.117386	-0.123616	0.045656	0.0966961	0.046538	-0.0229794	-0.298694
GNM0	grey	H5N8F1	0.137122	-0.320478	0.0785523	-0.0502999	0.272902	0.196872	0.224916	0.0237506	-0.428538
GNM0	grey	H6N3	0.0975669	0.105267	0.0315652	-0.136983	0.228075	-0.027859	0.0642842	0.0997377	-0.251554
GNM0	grey	H6N4	-0.535943	-0.190876	0.189993	0.273348	0.184915	0.287039	-0.0696268	0.371248	0.64068
GNM0	grey	H6N6F1	0.214809	-0.0575463	-0.0299726	-0.100155	0.422239	-0.0032396	0.240815	-0.156515	0.316576
GNM0	grey	H6N6S1	0.106825	0.278048	0.297052	0.22402	-0.135816	0.00146112	-0.128556	0.0579922	0.106897
GNM0	grey	H7N5F1S1	0.0113516	0.00313962	0.201861	0.170712	-0.207725	0.0250638	-0.0851881	0.169839	-0.0033709
GNM0	grey	H7N6F1	-0.214375	0.110085	-0.188701	0.109511	-0.151076	-0.146658	-0.21114	0.253687	-0.205635
GNM0	grey	H7N6S1	0.199798	0.300678	-0.156807	0.203976	-0.211361	-0.192305	-0.403738	0.0619708	-0.02104
GNM0	grey	H7N7	0.402555	0.361383	-0.0556073	0.254654	0.0501892	-0.563477	-0.353073	-0.224716	0.569489
GNM0	grey	H7N7F1S2	0.184432	0.152487	0.0791733	0.00107594	-0.345262	0.186926	-0.161474	-0.140043	-0.498753
GNM0	grey	H8N2	0.235658	0.166749	0.00280525	-0.000235954	-0.0257798	-0.063285	-0.136798	0.238719	-0.274177
GNM0	grey	H8N5	-0.0138832	-0.0127198	-0.00137745	-0.0784196	0.266318	-0.317086	0.215812	0.327926	0.21836
GNM0	grey	H8N5F1	0.0478955	0.17649	-0.259772	0.19464	0.270352	-0.242641	-0.177587	-0.265541	0.334409
GNM0	grey	H8N6F1S1	0.12021	0.106209	-0.245728	-0.108644	-0.100583	0.0206835	0.0835375	-0.579942	0.247295
GNM0	grey	H8N7F1	0.00649164	0.110551	0.072249	0.214539	0.0542388	-0.0024947	-0.279211	-0.200383	-0.130278
GNM0	grey	H8N7F1S1	-0.214669	-0.511541	0.152305	0.0191491	0.194682	0.0769499	0.168697	0.187489	0.230283
GNM0	grey	H8N7F1S2	-0.044694	-0.00224284	-0.342326	-0.168234	-0.028418	-0.0332609	0.116324	-0.296542	0.485443
GNM0	grey	H8N7S1	0.335642	0.0862539	-0.0395311	-0.0342669	-0.26221	0.0187583	-0.125972	-0.437312	0.387429
GNM0	grey	H9N6	0.332915	-0.110072	0.322021	-0.0370465	0.156268	0.196376	0.0588801	0.128943	0.101168
GNM0	grey	H9N8F1S3	-0.0543004	-0.0774717	-0.124761	-0.359337	-0.321617	-0.0356305	0.258552	-0.222515	-0.349742
GNM0	grey	H10N2	0.351039	0.311724	-0.333791	-0.0158294	0.0769949	-0.382461	-0.0789097	-0.397382	0.139271
GNM0	grey	H10N6F1S1	0.426605	0.115772	-0.220129	0.13561	-0.10433	-0.219338	-0.269082	0.0257055	0.39014
GNM0	grey	H10N9	-0.156049	0.0677073	-0.312972	0.0873222	0.288484	-0.441965	-0.0342456	0.146233	0.204653
GNM0	grey	H10N9F1	0.181499	-0.321017	0.312833	0.327279	0.489518	0.28822	-0.0611635	0.184868	-0.171519
GNM0	grey	H11N2	0.203671	-0.242473	0.129588	0.0615422	0.280732	0.189144	0.016844	0.170082	-0.242906
GNM0	grey	H2N2F1	-0.194005	0.0600676	-0.185786	-0.250247	0.130179	-0.309227	0.175207	0.199075	0.415419
